# SLC7A5 is required for citrulline-dependent growth in arginine limited conditions

**DOI:** 10.1101/2024.06.27.600869

**Authors:** Kyle N. Dunlap, Austin Bender, Alexis Bowles, Alex J. Bott, Jared Rutter, Gregory S. Ducker

## Abstract

Tumor cells must optimize metabolite acquisition between synthesis and uptake from their surroundings. The tumor microenvironment is characterized by hypoxia, lactate accumulation, and depletion of many circulating metabolites, including amino acids such as arginine. We performed a metabolism-focused functional screen using CRISPR/Cas9 in a melanoma cell line to identify pathways and factors that enable tumor growth in an arginine-depleted environment. Our screen identified the SLC-family transporter SLC7A5 as required for growth, and we hypothesized that this protein functions as a high-affinity citrulline transporter. Citrulline, an essential precursor to arginine synthesis, is present in human serum at 40 μM and supports localized arginine synthesis across diverse tissues. Using isotopic tracing experiments, we show that citrulline uptake and metabolism are dependent upon expression of this transporter. Pharmacological inhibition of SLC7A5 blocks growth in low arginine conditions across a diverse group of cancer cell lines. Loss of SLC7A5 reduces tumor growth and citrulline import in a mouse tumor model. Overall, we identify a conditionally essential role for SLC7A5 in arginine metabolism as a mediator of citrulline uptake, and we propose that SLC7A5-targeting therapeutic strategies in cancer may be especially effective in the context of arginine limitation.

**Key Points:**

- SLC7A5 is required for proliferation in arginine-free conditions when citrulline is present.
- SLC7A5 loss impairs arginine metabolism.
- Citrulline import is uniquely dependent on SLC7A5.
- Small molecule inhibitors of SLC7A5 can be paired with senolytic drugs to drive apoptosis.
- *SLC7A5* knockout decreases citrulline import in a xenograft model.
