## Supplementary material for "SLC7A5 is required for citrulline-dependent growth in arginine limited conditions": Table S1

### Sheet: Sheet1
Table S1. Oligonucleotides used in this project.
Name	Sequence	Purpose
Human RPS2 F	5'-CTCCCTGCCTATTAAGGAATCAG-3'	qPCR
Human RPS2 R	5'-GCAACAAATGCCTTGAACCT-3'	qPCR
Human SLC7A5 F	5'-GAAGGCACCAAACTGGATGT-3'	qPCR
Human SLC7A5 R	5'-GAAGTAGGCCAGGTTGGTCA-3'	qPCR
Human ATF4 F	5'-AAACCTCATGGGTTCTCCAG-3'	qPCR
Human ATF4 R	5'-GGCATGGTTTCCAGGTCATC-3'	qPCR
Human ASS1 F	5'-ACATTGGCCAGAAGGAAGAC-3'	qPCR
Human ASS1 R	5'-CAGATGAACTCCTCCACAAACT-3'	qPCR
Human SLC7A1 F	5'-AGGGATAGACAGTCTCCAAGAA-3'	qPCR
Human SLC7A1 R	5'-CGGAAATCTCAGCCAGAAAGA-3'	qPCR
Human ASS1 exon 11 Top	5'-CACCGACACTCACGCGACTTCGTTC-3'	sgRNA for CRISPR KO
Human ASS1 exon 11 Bottom	5'-AAACGAACGAAGTCGCGTGAGTGTC-3'	sgRNA for CRISPR KO
Human SLC7A5 exon 2 Top	5'-CACCGCGATCTGGACGAAAGCCCCAGGC-3'	sgRNA for CRISPR KO
Human SLC7A5 exon 2 Bottom	5'-AAACGCTGGGCTTCGTCCAGATCGC-3'	sgRNA for CRISPR KO
